# Fibroblast-derived Collagen VI shapes the structure and function of the tumor-immune microenvironment in clear cell renal cell carcinoma

**DOI:** 10.64898/2026.03.19.712351

**Authors:** Maximilian Wess, Grigor Andreev, Tobias Feilen, Nastasja Diel, Max Zirngibl, Constance Gueib-Picard, Anna L. Kössinger, Célia Hinrichs, Andreas Nägel, Clara L. Essmann, Winfried Römer, Martin Helmstädter, Tino Vollmer, Martin Werner, Markus Grabbert, Oliver Schilling, Manuel Rogg, Christoph Schell

**Author notes:** contributed equally (Manuel Rogg, Christoph Schell). To whom correspondence should be addressed: Prof. Dr. Dr. Christoph Schell Institute of Surgical Pathology University Medical Center Freiburg; Breisacherstr. 115a, D-79106 Freiburg, Germany.

## Abstract

The importance of the extracellular matrix (ECM) influencing tumor biology in stroma-rich tumors is well established. However, the relevance of individual ECM proteins in rather stroma-poor cancers such as clear cell renal cell carcinoma (ccRCC) is ill-defined. Using bulk proteomics, spatial imaging, and single-cell transcriptomics, we identify collagen VI (COL6) as a predominant ECM component of the ccRCC interstitial stroma, synthesized primarily by fibroblasts and pericytes. Using cell-derived matrix (CDM) models, we demonstrate that COL6 is essential for maintaining an isotropic ECM network architecture and governs the broader matrisomal composition, with direct pro-proliferative consequences for tumor cells both in vitro and in situ. Granular spatial analysis reveals that COL6-rich stromal septa constrain tumor-infiltrating T cells to boundary zones, where CD8+PD1+ phenotypes predominate. Importantly, tyrosine kinase inhibition (TKI) with cabozantinib suppresses COL6 expression in fibroblasts in vitro and in ex vivo tumor models, mirroring COL6-depleted CDM phenotypes. Our findings establish COL6 as a central stromal regulator of ccRCC tumor biology and immune contexture, revealing ECM remodeling as an underappreciated mechanism of TKI action, with implications for combination immunotherapy strategies.
