## Supplementary Spreadsheet S1 for "Fibroblast-derived Collagen VI shapes the structure and function of the tumor-immune microenvironment in clear cell renal cell carcinoma"

### Sheet: Tabelle1
Target Protein	Species	Product Number	Manufacturer	Clone	Dilution	Incubation Time	Application
Western Blot (Primary Antibodies)
COL6A2	rabbit	HPA038799	Atlas Antibodies	Polyclonal	1:1000	overnight
COL6A1	rabbit	HPA019142	Atlas Antibodies	Polyclonal	1:1000	overnight
Vinculin (VCL)	rabbit	HPA063777	Atlas Antibodies	Polyclonal	1:1000	overnight
Western Blot (Secondary Antibodies)
Anti-rabbit HRP	goat	7074S	Cell Signaling		1:5000	1 h
Immunofluorescence (Antibodies)
COL6	mouse	MAB3303	Sigma-Aldrich	VI-26	1:150	overnight	CDM
Biglycan (BGN)	rabbit	16409-1-AP	Proteintech	Polyclonal	1:300	overnight	CDM
CK1/3	mouse	IR053	Dako	AE1/AE3	RTU	overnight	treated slice culture
COL18A1 (COL18)	rabbit	ab275746	Abcam	EPR23481-21	1:300	overnight	CDM
COL1A1 (COL1)	rabbit	#72026	Cell Signaling	E8F4L	1:300	overnight	CDM
COL4A2 (COL4)	mouse	MAB1910	Merck Millipore	23IIC3	1:600	overnight	CDM
COL5A1 (COL5)	rabbit	#86903	Cell Signaling	E6U9W	1:300	overnight	CDM
COL6	rabbit	ab182744	abcam	EPR17072	1:600	overnight	FFPE tissue and treated slice culture
COL6A1	rabbit	HPA019142	Atlas Antibodies	A84293	1:200	overnight	FFPE tissue
COL6A2	rabbit	HPA038799	Atlas Antibodies	Polyclonal	1:200	overnight	FFPE tissue
Fibronectin (FN)	rabbit	A0245	Dako Agilent	Polyclonal	1:1200	overnight	CDM
Fibulin-1 (FBLN1)	rabbit	HPA001612	Atlas Antibody	Polyclonal	1:300	overnight	CDM
Laminin C1 (LAMC1)	rabbit	HPA001909	Atlas Antibody	Polyclonal	1:300	overnight	CDM
PXN	mouse	610052	BD Biosciences	349/Paxilin	1:300	overnight	FA analysis
SMA	mouse	IR611	Dako	1A4	RTU	overnight	FFPE tissue
ZYX	rabbit	HPA004835	Atlas Antibodies	Polyclonal	1:300	overnight	FA analysis
Immunofluorescence (Dyes & Secondary Antibodies)
Hoechst 33342		H3570	Thermo Fisher Scientific		1:1000	1 h	all IF
Alexa Fluor Phalloidin 488		A12379	Thermo Fisher Scientific		1:700	1 h	all IF
Alexa Fluor, donkey anti-mouse, 555	donkey	A31570	Invitrogen		1:500	1 h	all IF
Alexa Fluor, goat anti-mouse, 647	goat	A21236	Invitrogen		1:500	1 h	all IF
Alexa Fluor, donkey anti-rabbit, 555	donkey	A31572	Invitrogen		1:500	1 h	all IF
Alexa Fluor, goat anti-rabbit, 647	goat	A21245	Invitrogen		1:500	1 h	all IF
Histofine Simple Stain MAX PO Mouse	goat	414131F	Nichirei		RTU	30 min	Cyclic Immunohistochemistry
Histofine Simple Stain MAX PO Rabbit	goat	414141F	Nichirei		RTU	30 min	Cyclic Immunohistochemistry
Wheat Germ Agglutinin (WGA)		VEC-FL-1021-5	Biozol		1:1000	1 h	treated slice culture
Cyclic Immunohistochemistry
COL18A1	rabbit	ab275746	Abcam	EPR23481-21	1:200	60 min
CD34	mouse	IR632	Dako	QBEnd 10	RTU	60 min
CK1/3	mouse	IR053	Dako	AE1/AE3	RTU	30 min
COL1A1	rabbit	72026	Cell Signaling	E8F4L	1:200	60 min
COL6A1	rabbit	HPA019142	Atlas Antibodies	A84293	1:500	60 min
LAMC1	rabbit	ab233389	Abcam	EPR21199	1:100	60 min
PDGFRB	rabbit	3169	Cell Signaling	28E1	1:100	60 min
Multiplex Immunofluorescence							OPAL Dye / Channel
PAX8	rabbit	760-4618	Roche	MRQ-50	RTU	overnight	Opal 480 1:100
Ki-67	mouse	IR626	Dako	MIB-1	RTU	overnight	Opal 570 1:100
COL6	rabbit	ab182744	abcam	EPR17072	1:600	30 min	Opal 780 1:100
COMET assay
Primary Antibody	Host Species	Product Nr.	Supplier	Clone	Dilution	Incubation Time	Fluorophore	Cycle Number after Autofluorescene	Cycle Temperature	Elution Time	Quenching Time
CD34	mouse	IR632	Dako	QBEnd 10	RTU	16 min	555	1	37°C	2 min	30 s
CD3	rabbit	MR10010	Lunaphore	LUN3	1:500	8 min	555	2	37°C	2 min	30 s
FOXP3	mouse	MR10040	Lunaphore	236A/E7	1:100	8 min	647	2	37°C	2 min	30 s
CD4	rabbit	MR10020	Lunaphore	BL-155-1C11	1:100	8 min	555	3	37°C	2 min	30 s
CD8	mouse	MR10030	Lunaphore	C8/144B	1:200	8 min	647	3	37°C	2 min	30 s
CD20	mouse	MR10050	Lunaphore	L26	1:250	4 min	555	4	37°C	2 min	30 s
CD56	rabbit	MR10060	Lunaphore	LUN56	1:325	4 min	647	4	37°C	2 min	30 s
CD11c	rabbit	MR10070	Lunaphore	BLR138H	1:150	4 min	555	5	37°C	2 min	30 s
CD68	mouse	MR10080	Lunaphore	KP1	1:250	4 min	647	5	37°C	2 min	30 s
aSMA	mouse	MR10100	Lunaphore	1A4	1:300	8 min	555	6	37°C	2 min	30 s
PD-L1	rabbit	MR10130	Lunaphore	73-10	1:800	8 min	647	6	37°C	2 min	30 s
CD45	mouse	MR10090	Lunaphore	PD7/26 + 2B11	1:350	4 min	555	7	37°C	2 min	30 s
PD-1	rabbit	MR10120	Lunaphore	EPR4877	1:800	4 min	647	7	37°C	2 min	30 s
Ki-67	rabbit	MR10110	Lunaphore	BLR021E	1:700	4 min	647	8	37°C	2 min	30 s
COL6	rabbit	ab182744	Abcam	EPR17072	1:2500	8 min	555	9	37°C	2 min	30 s
CK	mouse	IR053	Dako	AE1/AE3	1:5	8 min	647	9	37°C	2 min	30 s
Secondary Antibody	Host Species	Product Nr.	Supplier	Channel	Dilution	Incubation Time	Exposure Times
anti-Rabbit_647	goat	DR647RB	Lunaphore	647 / Cy5	1:200	2 min	400 ms
anti-Mouse_555	goat	DR555MS	Lunaphore	555 / TRITC	1:100	2 min	250 ms
anti-Mouse_647	goat	DR647MS	Lunaphore	647 / Cy5	1:200	2 min	400 ms
anti-Rabbit_555	goat	DR555RB	Lunaphore	555 / TRITC	1:100	2 min	250 ms
DAPI		DR100	Lunaphore		1:1000	2 min	25 ms
Buffers	Product Nr.	Supplier
Multistaining Buffer	BU06	Lunaphore
Imaging Buffer	BU09	Lunaphore
Elution Buffer	BU07-L	Lunaphore
Quenching Buffer	BU08-L	Lunaphore
Dewaxing and HIAR Buffer pH9, 50x	DM828	Dako
